# Single-cell RNA-seq highlights heterogeneity in human primary Wharton’s Jelly mesenchymal stem/stromal cells cultured *in vitro*

**DOI:** 10.1101/723130

**Authors:** Changbin Sun, Lei Wang, Hailun Wang, Tingrun Huang, Xi Zhang

## Abstract

Mesenchymal Stem/Stromal cells (MSCs) are multipotent cells with promising application potential in regenerative medicine and immunomodulation. However, MSCs cultured *in vitro* exhibit functional heterogeneity. The underlying molecular mechanisms that define MSC heterogeneity remain unclear. Here, we investigated gene-expression heterogeneity of human primary Wharton’s Jelly-derived MSCs (WJMSCs) cultured *in vitro* via single-cell RNA-seq. At the single-cell level, highly variable genes (HVGs) are associated with functional characteristics of classic MSCs. Differentially expressed genes analysis revealed the existence of several distinct subpopulations exhibit different functional characteristics associated with proliferation, development, and inflammation response. By comparing our WJMSCs data with a public available adipose-derived MSCs (ADMSCs) single cell transcriptomic data, we found that HVGs from these two studies are largely overlapped and have similar functional enrichment. Taken together, these results suggested that these HVGs hold the potential to be used as candidate markers for further potency association studies.
