## Supplementary material for "Single-cell RNA-seq highlights heterogeneity in human primary Wharton’s Jelly mesenchymal stem/stromal cells cultured *in vitro*": Table S1

### Sheet: WJMSC
gene	log(mean expression)
ITGB1	2.43615
CD63	2.11519
TNFRSF12A	1.5655
CD59	1.51493
MME	1.44246
THY1	1.24213
TFRC	1.15074
CD99	1.14741
CD44	1.11721
IL6ST	1.09179
ATP1B3	1.08431
CDH2	1.05387
CD151	0.883999
GYPC	0.877715
BSG	0.861072
F3	0.837199
PLAUR	0.831761
ITGA2	0.823044
ALCAM	0.75913
TNFRSF1A	0.754716
ITGAE	0.73206
LAMP1	0.725161
PRNP	0.711718
FGFR1	0.678895
CD81	0.667171
NRP1	0.66444
CD164	0.654305
PDGFRA	0.566494
SLC7A5	0.529673
HMMR	0.518132
NT5E	0.517158
ITGA5	0.509346
SLC44A1	0.492446
MRC2	0.491739
CD320	0.478183
ITGAV	0.419953
ENG	0.414051
LAMP2	0.402197
LRP1	0.393854
IL1R1	0.385237
ANPEP	0.384175
IGF1R	0.380862
PVR	0.370674
CD46	0.341399
CD47	0.340841
ADAM10	0.338037
IGF2R	0.314177
CD276	0.304274
ITGA1	0.297402
TNFRSF10B	0.262287
CD55	0.260877
IL13RA1	0.250561
ADAM17	0.248196
IL10RB	0.235308
PDGFRB	0.23499
LIFR	0.220029
CDCP1	0.217249
ITGA3	0.216473
CD82	0.21333
CD109	0.208967
TNFRSF10D	0.201177
PROCR	0.200264
FAS	0.182458
IL4R	0.179713
CD200	0.174798
IL7R	0.172799
SIRPA	0.172339
ITGA4	0.171225
IFNGR1	0.161423
CD248	0.161085
ICAM3	0.155564
DPP4	0.152118
IL17RA	0.150993
BMPR1A	0.130131
TNFRSF21	0.124104
SDC1	0.116458
CD9	0.11373
ERBB2	0.111107
ADGRE5	0.101129
SEMA7A	0.0972031
CD68	0.090277
SDC2	0.0888522
CD58	0.0722181
PTGFRN	0.0714138
INSR	0.0672917
NCAM1	0.0622768
PDCD1LG2	0.0547631
IL13RA2	0.0532964
TNFRSF10A	0.0517458
PTPRJ	0.0517397
FUT4	0.0500935
CD302	0.0485141
IGSF8	0.0422201
TNFRSF1B	0.0420487
MCAM	0.0380193
CD7	0.0362691
S1PR1	0.0357881
ICAM1	0.0355708
ITGA6	0.0344517
IL18R1	0.0341006

### Sheet: ADMSC
gene	log(mean expression)
ITGB1	2.32636
CD63	2.26019
CD59	1.82819
CD99	1.63144
TNFRSF12A	1.52791
CD44	1.49029
ENG	1.36485
CD151	1.32607
CD81	1.13166
CD248	1.09491
ALCAM	0.990032
LRP1	0.976336
THY1	0.916612
ANPEP	0.890101
BSG	0.846786
NT5E	0.800706
ITGA5	0.737327
CD164	0.683186
ITGAE	0.677034
ATP1B3	0.67448
LAMP1	0.645753
NRP1	0.586946
IL6ST	0.560399
CDH2	0.547513
MRC2	0.537979
GYPC	0.537802
TNFRSF1A	0.531929
SEMA7A	0.506665
PDGFRB	0.494688
IL13RA2	0.475992
ADAM10	0.468451
PDGFRA	0.458169
FGFR1	0.432564
TFRC	0.411853
ITGAV	0.399083
F3	0.384896
SLC7A5	0.370768
CD276	0.357917
PI16	0.344577
CD320	0.34387
CD47	0.32967
LAMP2	0.329584
MME	0.323237
SDC1	0.322819
SDC2	0.301153
PRNP	0.292727
THBD	0.287956
PROCR	0.284883
CD36	0.280917
IL1R1	0.268295
PLAUR	0.265292
SIRPA	0.260231
CD68	0.245129
CD109	0.206111
IL13RA1	0.199648
SLC44A1	0.195067
IGF2R	0.19203
PVR	0.191963
FAS	0.191701
ADGRE5	0.174547
ITGA3	0.167377
ICAM3	0.161948
CD46	0.160567
IL10RB	0.15816
CD9	0.150966
IL7R	0.142062
ADAM17	0.131223
BST1	0.130994
IL17RA	0.130894
CD55	0.129645
HMMR	0.119047
TNFRSF10B	0.117781
CD82	0.114609
IGF1R	0.1126
INSR	0.10135
FZD4	0.100266
ERBB2	0.095783
BMPR1A	0.0948023
DPP4	0.0889867
ITGA2	0.0794614
IL4R	0.0781256
PTGFRN	0.0777846
ITGA1	0.0773589
PTPRJ	0.0736951
IFNGR1	0.0695067
ITGA6	0.0670632
LIFR	0.0597094
CD302	0.0587102
CD58	0.044829
JAG1	0.0444761
TEK	0.0414781
TNFRSF10D	0.0392593
ITGA4	0.0380414
FUT4	0.0380137
TNFRSF14	0.0363425
S1PR1	0.0329668
SELPLG	0.0320299
ICAM2	0.0315822
CD40	0.0310336
IFITM1	0.0285461
