## Supplementary material for "Single-cell RNA-seq highlights heterogeneity in human primary Wharton’s Jelly mesenchymal stem/stromal cells cultured *in vitro*": Table S2

### Sheet: WJMSC
CDs	Percentage
ITGB1	1
CD63	1
CD59	0.999354
TNFRSF12A	0.999354
MME	0.998223
ATP1B3	0.995961
THY1	0.995961
CD99	0.995637
IL6ST	0.994022
TFRC	0.992729
CD44	0.992083
CDH2	0.990144
GYPC	0.989982
BSG	0.986266
CD151	0.984973
PLAUR	0.984327
TNFRSF1A	0.977218
ITGAE	0.976894
LAMP1	0.972047
FGFR1	0.965746
ALCAM	0.965261
CD164	0.962191
ITGA2	0.960898
NRP1	0.960737
PRNP	0.959606
CD81	0.950234
F3	0.939085
SLC44A1	0.92519
CD320	0.917273
PDGFRA	0.914687
SLC7A5	0.912587
NT5E	0.910971
ITGA5	0.909194
MRC2	0.899984
ENG	0.885603
LAMP2	0.874455
ITGAV	0.867507
HMMR	0.863629
CD47	0.849087
PVR	0.847633
IGF1R	0.843432
ADAM10	0.84327
LRP1	0.841655
IL1R1	0.836161
CD46	0.834868
CD276	0.819034
ANPEP	0.816287
IGF2R	0.81354
ADAM17	0.75618
IL13RA1	0.753434
TNFRSF10B	0.75004
IL10RB	0.736953
CD55	0.722249
ITGA1	0.715624
PDGFRB	0.697689
CD109	0.688641
LIFR	0.680239
ITGA3	0.673291
PROCR	0.67216
CD82	0.660042
SIRPA	0.640491
IL4R	0.637421
TNFRSF10D	0.627565
FAS	0.612377
ICAM3	0.606075
CD200	0.602197
CDCP1	0.595734
ITGA4	0.59428
IFNGR1	0.586848
IL17RA	0.586686
BMPR1A	0.548231
IL7R	0.534497
CD248	0.534335
DPP4	0.531104
ERBB2	0.489255
SDC1	0.471805
TNFRSF21	0.469704
ADGRE5	0.429956
CD9	0.427856
CD68	0.415253
SDC2	0.389077
SEMA7A	0.378736
CD58	0.334949
PTGFRN	0.332849
INSR	0.292293
PDCD1LG2	0.276458
PTPRJ	0.276135
NCAM1	0.270641
FUT4	0.269026
CD302	0.250444
TNFRSF10A	0.250121
IGSF8	0.229116
IL13RA2	0.217321
TNFRSF1B	0.209081
S1PR1	0.184198
BTN3A1	0.174342
IL18R1	0.169333
ICAM1	0.166586
MCAM	0.16594
CD40	0.165132
BST1	0.163839
ITGA6	0.152367
CD7	0.143965
ITGB3	0.14041
BCAM	0.129262
KDR	0.128615
LEPR	0.127969
TEK	0.12603
CD83	0.120536
CD274	0.109388
DDR1	0.109064
BST2	0.102117
IL15RA	0.0948457
EVI2B	0.0914526
TLR6	0.09016
FZD4	0.0893521
JAG1	0.0819195
IL1R2	0.0804653
CD1D	0.0740023
MUC1	0.0735175
F11R	0.0706091
SELPLG	0.0677008
TNFSF4	0.0662466
FGFR4	0.061884
THBD	0.0612377
VCAM1	0.0465342
ADGRE2	0.0449184
TLR3	0.0441105
LILRB3	0.0436258
CSF1R	0.0428179
TNFSF13B	0.0424947
IFITM1	0.0392632
ABCG2	0.0360317
PLXNC1	0.0347391
CD226	0.0326386
SEMA4D	0.0297302
ICOSLG	0.0289223
FZD9	0.0281144
TREM1	0.025206
FGFR2	0.0250444
ADAM8	0.0248829
GP1BA	0.0248829
TNFRSF14	0.024075
CD24	0.021005
IL21R	0.0192277
ACE	0.0190661
ART4	0.0189045
BMPR1B	0.0187429
LAIR1	0.0182582
LAG3	0.0180966
ITGB4	0.0174503
TNFRSF13C	0.0171272
ICAM4	0.0166424
CLEC4A	0.0163193
CD74	0.0145419
CD4	0.0145419
CD96	0.0143804
CD27	0.0135725
KLRD1	0.0124414
CEACAM1	0.0122799
FGFR3	0.0119567
TNFRSF10C	0.0119567
LAMP3	0.0117951
IL6R	0.011472
C5AR1	0.0106641
CD79A	0.0103409
TLR1	0.0100178
CSF2RA	0.00937147
ENTPD1	0.00937147
CD160	0.00920989
CD37	0.00904831
JAM2	0.00904831
MSR1	0.00872516
LY9	0.008402
RHCE	0.00807885
GGT1	0.00807885
CD14	0.00759412
CD72	0.00759412
SLAMF7	0.00694781
CXCR5	0.00662466
FCRL2	0.00646308
CD247	0.00646308
TNFRSF9	0.00613993
CSF3R	0.00613993
SPN	0.00597835
CCR6	0.00581677
IL3RA	0.00517046
EPCAM	0.00500889
CCR7	0.00500889
TNFRSF11A	0.00484731
ACKR1	0.00452416
LILRA2	0.00452416
TLR4	0.00436258
CCR4	0.004201
CD33	0.004201
CD84	0.00403942
IGLL1	0.00371627
RHD	0.00339312
ITGA2B	0.00339312
ICAM2	0.00339312
PSG1	0.00339312
TNFRSF4	0.00323154
CD34	0.00323154
ENPEP	0.00323154
TSPAN7	0.00306996
PECAM1	0.00306996
TNFSF14	0.00306996
CD36	0.00290839
SIRPB1	0.00290839
CLEC4M	0.00290839
TLR10	0.00274681
TLR2	0.00274681
SLC4A1	0.00274681
FCAR	0.00258523
ALK	0.00242365
CD163	0.00242365
ITGAL	0.00226208
TNFSF10	0.0021005
CR1	0.00177735
CRTAM	0.00177735
KLRC1	0.00177735
TNFRSF8	0.00161577
LY75	0.00161577
L1CAM	0.00161577
NGFR	0.00145419
CD22	0.00145419
SLAMF8	0.00129262
MST1R	0.00129262
TNFSF11	0.00129262
CD101	0.00113104
CD38	0.00113104
TNFRSF17	0.00113104
LILRB5	0.00113104
PTGDR2	0.000969462
CD93	0.000969462
IL9R	0.000807885
IL10RA	0.000807885
IL12RB1	0.000807885
TNFRSF18	0.000646308
FCGR2A	0.000646308
SELL	0.000646308
IL18RAP	0.000646308
PI16	0.000646308
KEL	0.000646308
ITGAX	0.000646308
SLAMF6	0.000484731
FASLG	0.000484731
GP5	0.000484731
ENPP3	0.000484731
CD3G	0.000484731
KLRK1	0.000484731
CD70	0.000484731
CD177	0.000484731
LILRB1	0.000484731
IL2RB	0.000484731
CD48	0.000323154
CD8A	0.000323154
CXCR2	0.000323154
BTLA	0.000323154
GYPB	0.000323154
CD180	0.000323154
NCR3	0.000323154
CDH1	0.000323154
TNFSF13	0.000323154
CD79B	0.000323154
CEACAM5	0.000323154
ITGB2	0.000323154
CD52	0.000161577
MPL	0.000161577
CD1A	0.000161577
SLAMF1	0.000161577
CD28	0.000161577
CXCR6	0.000161577
CD80	0.000161577
KIT	0.000161577
ABCB1	0.000161577
KLRC2	0.000161577
CD19	0.000161577
CD300E	0.000161577
FCER2	0.000161577
CD209	0.000161577
CEACAM8	0.000161577
SIGLEC9	0.000161577
SIGLEC7	0.000161577
LILRA1	0.000161577
NCR1	0.000161577
CD53	0
CD2	0
FCGR1A	0
FCRL5	0
FCRL4	0
FCRL3	0
FCRL1	0
CD1C	0
CD1B	0
CD1E	0
CD244	0
FCGR3A	0
FCGR3B	0
FCGR2B	0
SELP	0
SELE	0
PTPRC	0
FCAMR	0
CR2	0
CD207	0
CD8B	0
CXCR4	0
CTLA4	0
ICOS	0
CXCR1	0
PDCD1	0
IL5RA	0
CCR8	0
CCR9	0
CCR3	0
CCR1	0
CCR2	0
CCR5	0
TLR9	0
CD86	0
GP9	0
PROM1	0
GYPA	0
HAVCR1	0
NCR2	0
RHAG	0
TLR8	0
IL2RG	0
CXCR3	0
CD40LG	0
TNFSF8	0
ART1	0
MS4A1	0
CD6	0
CD5	0
CD3E	0
CD3D	0
B3GAT1	0
IL2RA	0
MRC1	0
CLEC4C	0
CLEC4D	0
KLRB1	0
CD69	0
CLEC12A	0
CLEC9A	0
CLEC7A	0
FZD10	0
FLT3	0
ITGAM	0
ITGAD	0
CDH5	0
CLEC10A	0
TNFRSF13B	0
CD300A	0
CD300C	0
SIRPG	0
SIGLEC1	0
FUT3	0
CEACAM6	0
CEACAM3	0
SIGLEC6	0
SIGLEC5	0
LILRA6	0
LILRB2	0
LILRA5	0
LILRA4	0
LAIR2	0
LILRB4	0
KIR3DL3	0
KIR2DL3	0
KIR2DL1	0
KIR2DL4	0
KIR3DL1	0
KIR3DL2	0
GP1BB	0
VPREB1	0
CSF2RB	0

### Sheet: ADMSC
CDs	Percentage
ITGB1	1
CD63	0.999923
CD59	0.999729
CD44	0.99969
CD99	0.999458
TNFRSF12A	0.99791
ENG	0.997717
CD151	0.996594
CD81	0.99404
CD248	0.99044
LRP1	0.990092
ALCAM	0.986648
BSG	0.982119
ANPEP	0.978365
NT5E	0.971863
CD164	0.967954
THY1	0.967374
ITGA5	0.966638
ITGAE	0.966522
ATP1B3	0.955995
LAMP1	0.948642
NRP1	0.940514
IL6ST	0.939082
TNFRSF1A	0.928942
MRC2	0.925536
GYPC	0.902431
CDH2	0.899721
PDGFRB	0.884782
FGFR1	0.872475
ADAM10	0.87143
SEMA7A	0.871352
ITGAV	0.84279
TFRC	0.836713
CD276	0.827541
PDGFRA	0.820729
LAMP2	0.800217
CD320	0.795611
CD47	0.788258
IL13RA2	0.77328
SLC7A5	0.753851
SDC2	0.748046
PRNP	0.742705
SIRPA	0.706866
IL1R1	0.701525
PROCR	0.699125
PLAUR	0.693668
SDC1	0.680509
CD68	0.676871
MME	0.666809
F3	0.636969
CD109	0.629731
IL13RA1	0.620211
SLC44A1	0.614483
IGF2R	0.609296
THBD	0.597918
FAS	0.596563
PVR	0.581198
ICAM3	0.55639
IL10RB	0.553719
ADGRE5	0.546017
CD46	0.54594
ITGA3	0.49164
IL17RA	0.473566
PI16	0.452705
BST1	0.447906
ADAM17	0.446861
CD9	0.440901
CD55	0.439895
IGF1R	0.434747
TNFRSF10B	0.433586
CD36	0.414003
IL7R	0.408159
ERBB2	0.383853
BMPR1A	0.379015
FZD4	0.374797
INSR	0.357264
IL4R	0.31682
DPP4	0.315698
PTGFRN	0.310512
PTPRJ	0.310202
HMMR	0.304551
ITGA1	0.297275
IFNGR1	0.294373
ITGA2	0.286477
CD82	0.284194
CD302	0.255631
ITGA6	0.251103
LIFR	0.248316
CD58	0.195294
JAG1	0.174743
TEK	0.174085
FUT4	0.173736
TNFRSF10D	0.171569
TNFRSF14	0.165647
ITGA4	0.165609
SELPLG	0.148657
CD40	0.141187
S1PR1	0.13724
ICAM2	0.136427
IFITM1	0.127641
MUC1	0.123539
DDR1	0.121643
BMPR1B	0.118624
TLR4	0.116263
ACE	0.113283
PDCD1LG2	0.112625
IGSF8	0.105581
BTN3A1	0.102446
IL15RA	0.0948603
LEPR	0.0909513
TNFRSF1B	0.0845267
IL21R	0.0836365
TNFRSF10A	0.0816627
ITGB3	0.0775989
TNFRSF21	0.0689295
IL6R	0.0661816
CDCP1	0.0655236
BCAM	0.0654462
MCAM	0.0628145
TNFRSF11A	0.0624661
CD24	0.0495394
PSG1	0.0479139
BST2	0.0470238
NGFR	0.0409861
TLR3	0.0353356
FGFR3	0.0347937
CD72	0.0327812
ICAM1	0.0318136
CD70	0.0311557
TNFSF13B	0.0304203
FCGR2A	0.0291431
RHCE	0.0282917
IL1R2	0.0229894
CD274	0.0227959
CD83	0.0226798
CSF1R	0.0222153
KIT	0.0220992
LAG3	0.0210543
PLXNC1	0.0189643
FGFR2	0.0156359
TLR6	0.0147844
CD226	0.0142813
ITGB2	0.0142813
CCR7	0.0140104
C5AR1	0.013933
TNFRSF10C	0.0136233
CLEC4A	0.013275
L1CAM	0.0131589
LILRB3	0.0121526
TNFRSF13C	0.011843
EVI2B	0.0111464
ITGB4	0.0109142
FZD9	0.0108755
CD79A	0.0106819
TNFSF4	0.00940475
CD27	0.00940475
CD22	0.00928864
CD79B	0.00894032
CD34	0.00890162
F11R	0.00878551
JAM2	0.0087081
GGT1	0.00812756
ADAM8	0.00692778
KLRD1	0.00646335
CXCR5	0.00623113
MSR1	0.00615373
ABCG2	0.00607632
CD14	0.00607632
CD74	0.005728
EPCAM	0.00565059
ENPEP	0.00549578
CDH1	0.00514746
CD177	0.00495394
CDH5	0.00468303
CD300C	0.0043734
CEACAM1	0.00406378
ENTPD1	0.00398638
SEMA4D	0.00387027
CD52	0.00359935
FGFR4	0.00352194
TREM1	0.00352194
TNFRSF4	0.00336713
CD160	0.00332843
CD7	0.00305751
TNFSF10	0.00301881
IL18R1	0.002864
TNFRSF9	0.0028253
CD93	0.0028253
PECAM1	0.00274789
ICOSLG	0.00267049
RHD	0.00263178
SIRPB1	0.00232216
TLR1	0.00220605
CSF2RA	0.00205124
ADGRE2	0.00193513
TNFRSF18	0.00185773
MST1R	0.00181903
NCAM1	0.00181903
CCR1	0.00174162
CD1D	0.00166422
TSPAN7	0.00158681
TNFRSF8	0.0015094
CRTAM	0.0015094
CD4	0.0015094
SELL	0.0014707
CD200	0.0014707
ITGAX	0.0013933
ENPP3	0.00131589
LAIR1	0.00131589
ICAM4	0.00127719
ITGA2B	0.00123849
CSF2RB	0.00123849
CXCR4	0.00116108
LY75	0.00116108
KDR	0.00116108
GP1BA	0.00116108
PTPRC	0.00100627
TNFRSF17	0.000967567
CD247	0.000928864
NCR3	0.000928864
LAMP3	0.000851459
FZD10	0.000851459
SLAMF8	0.000812756
CD37	0.000812756
ABCB1	0.000774054
MRC1	0.000735351
CD163	0.000735351
IL2RB	0.000735351
CD101	0.000696648
CD96	0.000657946
SLC4A1	0.000657946
TNFSF14	0.000657946
CD38	0.000541838
ITGAL	0.000541838
IL3RA	0.000503135
IL12RB1	0.000503135
CD53	0.00042573
CD80	0.00042573
CCR6	0.00042573
SIGLEC9	0.00042573
GYPB	0.000387027
KLRC1	0.000387027
CSF3R	0.000348324
BTLA	0.000348324
LILRA2	0.000348324
CD3D	0.000309621
CD69	0.000309621
TNFSF11	0.000309621
CD48	0.000270919
PTGDR2	0.000270919
ART4	0.000270919
FCGR2B	0.000232216
CD8A	0.000232216
TLR2	0.000232216
TNFSF13	0.000232216
CD209	0.000232216
LILRB5	0.000232216
CD84	0.000193513
FCGR3A	0.000193513
CTLA4	0.000193513
KEL	0.000193513
IL2RG	0.000193513
IL9R	0.000193513
IL10RA	0.000193513
KLRC2	0.000193513
SIGLEC1	0.000193513
SLAMF6	0.000154811
ALK	0.000154811
CD28	0.000154811
TLR10	0.000154811
CD6	0.000154811
CLEC7A	0.000154811
CD19	0.000154811
ICOS	0.000116108
CCR4	0.000116108
GP5	0.000116108
PROM1	0.000116108
CD180	0.000116108
KLRB1	0.000116108
CLEC12A	0.000116108
FCER2	0.000116108
CD33	0.000116108
LILRB1	0.000116108
VCAM1	7.74054e-05
CD2	7.74054e-05
FCGR1A	7.74054e-05
FCRL2	7.74054e-05
ACKR1	7.74054e-05
FASLG	7.74054e-05
CCR5	7.74054e-05
TLR9	7.74054e-05
TLR8	7.74054e-05
ITGAD	7.74054e-05
CD300A	7.74054e-05
SIGLEC7	7.74054e-05
LILRB4	7.74054e-05
NCR1	7.74054e-05
FCRL4	3.87027e-05
LY9	3.87027e-05
CR1	3.87027e-05
IL18RAP	3.87027e-05
IL5RA	3.87027e-05
CXCR6	3.87027e-05
CD40LG	3.87027e-05
TNFSF8	3.87027e-05
CD3E	3.87027e-05
CD3G	3.87027e-05
B3GAT1	3.87027e-05
KLRK1	3.87027e-05
ITGAM	3.87027e-05
TNFRSF13B	3.87027e-05
LILRA6	3.87027e-05
LILRB2	3.87027e-05
MPL	0
FCRL5	0
FCRL3	0
FCRL1	0
CD1A	0
CD1C	0
CD1B	0
CD1E	0
SLAMF1	0
SLAMF7	0
CD244	0
FCGR3B	0
SELP	0
SELE	0
FCAMR	0
CR2	0
CD207	0
CD8B	0
CXCR2	0
CXCR1	0
PDCD1	0
CCR8	0
CCR9	0
CCR3	0
CCR2	0
CD86	0
GP9	0
GYPA	0
HAVCR1	0
NCR2	0
RHAG	0
CXCR3	0
ART1	0
MS4A1	0
CD5	0
IL2RA	0
CLEC4C	0
CLEC4D	0
CLEC9A	0
FLT3	0
SPN	0
CLEC10A	0
CD300E	0
SIRPG	0
FUT3	0
CLEC4M	0
CEACAM5	0
CEACAM6	0
CEACAM3	0
CEACAM8	0
SIGLEC6	0
SIGLEC5	0
LILRA5	0
LILRA4	0
LAIR2	0
LILRA1	0
KIR3DL3	0
KIR2DL3	0
KIR2DL1	0
KIR2DL4	0
KIR3DL1	0
KIR3DL2	0
FCAR	0
GP1BB	0
VPREB1	0
IGLL1	0
