## Supplementary material for "Single-cell RNA-seq highlights heterogeneity in human primary Wharton’s Jelly mesenchymal stem/stromal cells cultured *in vitro*": Table S4

### Sheet: Sheet1
	p_val	avg_logFC	pct.1	pct.2	p_val_adj	cluster	gene
ODC1	2.6591e-70	0.435068	1	0.999	3.0468e-66	0	ODC1
SRSF2	1.12145e-65	0.356141	1	0.998	1.28496e-61	0	SRSF2
UBE2S	3.57383e-65	0.550948	1	0.993	4.09489e-61	0	UBE2S
H3F3B	1.81745e-64	0.326868	1	1	2.08243e-60	0	H3F3B
PTTG1	3.89197e-64	0.464361	1	0.965	4.45942e-60	0	PTTG1
SERBP1	5.6354e-62	0.297685	1	1	6.45704e-58	0	SERBP1
HMGN2	3.76355e-61	0.378815	1	1	4.31228e-57	0	HMGN2
H2AFZ	9.68068e-60	0.411777	1	1	1.10921e-55	0	H2AFZ
CDC20	3.61181e-59	0.52889	0.977	0.878	4.13842e-55	0	CDC20
TUBB4B	2.63691e-58	0.400951	1	0.995	3.02138e-54	0	TUBB4B
CDKN3	1.68368e-56	0.324991	0.969	0.763	1.92916e-52	0	CDKN3
RANBP1	2.61678e-56	0.294338	1	1	2.99831e-52	0	RANBP1
TYMS	2.76609e-56	0.384279	0.992	0.953	3.16939e-52	0	TYMS
PA2G4	4.15937e-55	0.309284	1	0.997	4.7658e-51	0	PA2G4
DTYMK	5.1266e-55	0.307207	0.997	0.96	5.87405e-51	0	DTYMK
SSRP1	9.46381e-55	0.296682	1	0.987	1.08436e-50	0	SSRP1
TUBA1B	4.51077e-53	0.345572	1	1	5.16845e-49	0	TUBA1B
HSPD1	1.65845e-52	0.275576	1	1	1.90025e-48	0	HSPD1
PTGES3	4.62385e-52	0.261566	1	1	5.298e-48	0	PTGES3
BIRC5	4.78998e-52	0.366108	0.985	0.846	5.48836e-48	0	BIRC5
HNRNPC	1.71855e-51	0.224367	1	1	1.96911e-47	0	HNRNPC
RBMX	2.95593e-51	0.314413	1	0.989	3.38691e-47	0	RBMX
PTMA	3.12696e-51	0.258854	1	1	3.58287e-47	0	PTMA
DEK	3.75937e-51	0.420968	1	0.992	4.30748e-47	0	DEK
HNRNPD	4.06662e-51	0.313635	1	0.99	4.65953e-47	0	HNRNPD
STOML2	8.97013e-51	0.233809	1	0.998	1.0278e-46	0	STOML2
ANP32B	1.21302e-50	0.312444	1	0.999	1.38988e-46	0	ANP32B
HMGB1	6.80679e-50	0.3393	1	1	7.79922e-46	0	HMGB1
TCP1	1.09096e-49	0.240277	1	0.995	1.25002e-45	0	TCP1
HNRNPR	1.35045e-49	0.31329	1	0.993	1.54735e-45	0	HNRNPR
HNRNPM	1.77991e-49	0.260548	1	1	2.03942e-45	0	HNRNPM
CCNB1	4.14451e-49	0.317147	0.928	0.698	4.74878e-45	0	CCNB1
LSM5	7.22225e-49	0.250807	1	0.997	8.27526e-45	0	LSM5
PARP1	1.4245e-48	0.281538	0.995	0.966	1.6322e-44	0	PARP1
PDAP1	1.96346e-48	0.24544	1	0.997	2.24973e-44	0	PDAP1
SNRPB	5.442e-48	0.291765	1	0.995	6.23544e-44	0	SNRPB
HNRNPAB	1.38409e-46	0.308745	1	0.997	1.58589e-42	0	HNRNPAB
LSM4	1.7928e-46	0.240694	1	0.988	2.05419e-42	0	LSM4
HMGA1	2.55308e-46	0.337791	1	1	2.92531e-42	0	HMGA1
SFPQ	9.11992e-46	0.303561	0.997	0.993	1.04496e-41	0	SFPQ
DLGAP5	1.50123e-45	0.225352	0.836	0.494	1.72011e-41	0	DLGAP5
TUBA1C	1.55851e-45	0.27716	1	0.999	1.78574e-41	0	TUBA1C
GLRX5	1.96523e-45	0.213636	0.997	0.975	2.25176e-41	0	GLRX5
PRELID1	3.7936e-45	0.21495	1	1	4.34671e-41	0	PRELID1
CBX3	7.65575e-45	0.262846	1	0.999	8.77195e-41	0	CBX3
NOP56	9.83356e-45	0.275885	0.995	0.969	1.12673e-40	0	NOP56
DKC1	1.71649e-44	0.25975	0.995	0.972	1.96676e-40	0	DKC1
CENPV	3.96997e-44	0.25969	0.997	0.949	4.54879e-40	0	CENPV
TIMM13	7.72584e-44	0.210539	1	0.999	8.85226e-40	0	TIMM13
NCL	1.07635e-43	0.333059	1	1	1.23328e-39	0	NCL
PBK	1.88332e-43	0.332858	0.89	0.631	2.15791e-39	0	PBK
SRSF7	2.20507e-43	0.28503	1	0.992	2.52657e-39	0	SRSF7
C1QBP	4.53354e-43	0.212546	1	0.999	5.19453e-39	0	C1QBP
LSM2	8.77646e-43	0.249806	0.995	0.987	1.00561e-38	0	LSM2
TOMM40	2.78126e-42	0.252436	0.997	0.977	3.18676e-38	0	TOMM40
H2AFV	6.53032e-42	0.250088	1	0.988	7.48244e-38	0	H2AFV
RPL7L1	6.86195e-42	0.241056	1	0.983	7.86243e-38	0	RPL7L1
TUBB	7.5181e-42	0.224972	1	1	8.61424e-38	0	TUBB
CKS1B	9.35328e-42	0.353114	0.992	0.963	1.0717e-37	0	CKS1B
MCM7	1.05999e-41	0.206373	0.923	0.736	1.21454e-37	0	MCM7
ILF3	1.93488e-41	0.239481	0.997	0.991	2.21699e-37	0	ILF3
MRPL12	2.81342e-41	0.213275	1	0.988	3.22362e-37	0	MRPL12
CCT6A	3.16468e-41	0.22618	1	0.999	3.62609e-37	0	CCT6A
RAN	7.33085e-41	0.21139	1	1	8.39969e-37	0	RAN
HNRNPU	1.45106e-40	0.252332	1	0.992	1.66263e-36	0	HNRNPU
GPATCH4	2.20315e-40	0.249498	0.992	0.952	2.52437e-36	0	GPATCH4
ANP32E	2.53449e-40	0.295519	0.995	0.967	2.90402e-36	0	ANP32E
SET	7.61851e-40	0.247156	1	1	8.72928e-36	0	SET
STMN1	9.9176e-40	0.330546	0.997	0.974	1.13636e-35	0	STMN1
CDK4	1.11916e-39	0.208864	1	0.994	1.28233e-35	0	CDK4
HNRNPA2B1	3.31904e-39	0.240932	1	1	3.80295e-35	0	HNRNPA2B1
PHF19	3.53717e-39	0.25096	0.926	0.75	4.05289e-35	0	PHF19
HNRNPH3	4.5561e-39	0.23105	1	0.985	5.22038e-35	0	HNRNPH3
SNRPD1	4.59684e-39	0.266889	1	1	5.26706e-35	0	SNRPD1
SYNCRIP	5.75441e-39	0.232392	1	0.996	6.5934e-35	0	SYNCRIP
PPP1CC	8.66335e-39	0.212907	0.997	0.981	9.92647e-35	0	PPP1CC
PPM1G	9.38553e-39	0.246992	1	0.997	1.07539e-34	0	PPM1G
NUCKS1	2.73895e-38	0.244206	1	1	3.13829e-34	0	NUCKS1
PRRX1	3.82089e-38	0.261011	0.864	0.627	4.37797e-34	0	PRRX1
PDCD2	4.6895e-38	0.203844	1	0.988	5.37323e-34	0	PDCD2
TOP1	5.03157e-38	0.251581	1	0.994	5.76517e-34	0	TOP1
TFDP1	6.63898e-38	0.209536	0.992	0.949	7.60694e-34	0	TFDP1
HNRNPA3	6.82728e-38	0.213497	1	0.998	7.8227e-34	0	HNRNPA3
CENPW	1.02932e-37	0.222121	0.992	0.894	1.17939e-33	0	CENPW
PRC1	1.59619e-37	0.287893	0.913	0.717	1.82892e-33	0	PRC1
CMSS1	1.99208e-37	0.22239	0.997	0.984	2.28252e-33	0	CMSS1
RUVBL1	3.38033e-37	0.201187	0.997	0.951	3.87318e-33	0	RUVBL1
RRM2	4.07073e-37	0.258132	0.969	0.857	4.66424e-33	0	RRM2
LYAR	4.21206e-37	0.292622	0.982	0.937	4.82618e-33	0	LYAR
CCT5	4.83905e-37	0.214273	0.997	0.992	5.54459e-33	0	CCT5
TCERG1	5.40824e-37	0.209667	0.982	0.9	6.19676e-33	0	TCERG1
MRPS26	1.36524e-36	0.207279	0.982	0.948	1.5643e-32	0	MRPS26
KIAA0101	1.40266e-36	0.31621	1	0.961	1.60716e-32	0	KIAA0101
HMGB3	4.65779e-36	0.252705	0.982	0.919	5.3369e-32	0	HMGB3
DNMT1	1.72767e-35	0.245386	0.995	0.979	1.97957e-31	0	DNMT1
MRTO4	2.33197e-35	0.212248	0.985	0.919	2.67197e-31	0	MRTO4
FUS	2.85304e-35	0.215471	1	0.993	3.26902e-31	0	FUS
RBM17	3.08106e-35	0.214147	0.997	0.991	3.53027e-31	0	RBM17
CCDC85B	7.65869e-35	0.284857	1	0.982	8.77533e-31	0	CCDC85B
CENPF	8.92387e-35	0.384115	0.913	0.74	1.0225e-30	0	CENPF
SRSF3	9.77531e-35	0.251165	1	0.998	1.12006e-30	0	SRSF3
NETO2	2.65818e-34	0.248249	0.99	0.902	3.04574e-30	0	NETO2
SIVA1	2.66902e-34	0.200613	1	0.992	3.05817e-30	0	SIVA1
MKI67	1.21771e-33	0.345159	0.931	0.788	1.39526e-29	0	MKI67
CBX1	1.40054e-33	0.232501	1	0.98	1.60474e-29	0	CBX1
DDX21	1.81347e-33	0.251868	1	0.998	2.07787e-29	0	DDX21
SMS	2.62834e-33	0.209923	1	0.996	3.01155e-29	0	SMS
NUSAP1	3.08005e-33	0.227729	0.857	0.617	3.52912e-29	0	NUSAP1
HNRNPDL	7.45515e-33	0.222265	0.997	0.996	8.54211e-29	0	HNRNPDL
H2AFX	1.59472e-32	0.292209	0.972	0.908	1.82723e-28	0	H2AFX
DUT	1.72665e-32	0.21754	1	0.989	1.97839e-28	0	DUT
NUDC	2.47287e-32	0.200073	0.997	0.988	2.83341e-28	0	NUDC
HSP90AA1	3.01539e-32	0.240993	1	1	3.45504e-28	0	HSP90AA1
LMNB2	4.00505e-32	0.203677	0.982	0.918	4.58899e-28	0	LMNB2
FKBP4	5.69616e-32	0.204781	0.99	0.941	6.52666e-28	0	FKBP4
MZT1	1.2395e-31	0.211011	0.957	0.849	1.42022e-27	0	MZT1
RPL39L	1.28501e-31	0.209965	0.982	0.929	1.47236e-27	0	RPL39L
SMC4	1.88143e-31	0.357233	0.931	0.88	2.15574e-27	0	SMC4
HMMR	2.10857e-31	0.243304	0.772	0.55	2.416e-27	0	HMMR
PNN	2.18864e-31	0.227232	1	0.973	2.50774e-27	0	PNN
PRR11	7.31964e-31	0.204325	0.87	0.666	8.38684e-27	0	PRR11
PSIP1	7.38832e-31	0.205094	0.987	0.909	8.46554e-27	0	PSIP1
TPX2	3.30071e-30	0.345135	0.923	0.825	3.78196e-26	0	TPX2
HSPE1	3.54859e-30	0.232254	1	0.999	4.06597e-26	0	HSPE1
CEP55	3.48604e-29	0.216886	0.816	0.578	3.9943e-25	0	CEP55
KPNA2	1.74456e-28	0.224685	0.982	0.935	1.99892e-24	0	KPNA2
KPNB1	2.57731e-28	0.204076	1	0.996	2.95308e-24	0	KPNB1
HN1	7.16493e-28	0.21288	1	0.997	8.20958e-24	0	HN1
HSPA8	1.80103e-26	0.207056	1	0.999	2.06362e-22	0	HSPA8
PLK1	2.78942e-26	0.204093	0.762	0.562	3.19612e-22	0	PLK1
TMPO	5.519e-26	0.21107	0.944	0.856	6.32367e-22	0	TMPO
CTNNAL1	6.98611e-26	0.217128	1	0.978	8.00468e-22	0	CTNNAL1
MARCKSL1	1.11171e-25	0.217652	1	0.992	1.27379e-21	0	MARCKSL1
DEPDC1	2.57935e-25	0.200773	0.76	0.546	2.95542e-21	0	DEPDC1
CCNA2	9.39836e-25	0.24568	0.864	0.703	1.07686e-20	0	CCNA2
EIF1AX	6.42635e-24	0.236683	0.997	1	7.36331e-20	0	EIF1AX
SNHG19	3.81401e-23	0.209879	0.964	0.91	4.37009e-19	0	SNHG19
PHLDA1	4.14748e-19	0.255169	1	0.989	4.75218e-15	0	PHLDA1
PEG10	5.48427e-17	0.27126	0.949	0.872	6.28388e-13	0	PEG10
CKS2	1.38378e-14	0.250427	0.997	0.985	1.58554e-10	0	CKS2
HMGB2	9.11654e-14	0.27594	0.98	0.951	1.04457e-09	0	HMGB2
KCNMA1	2.58457e-10	0.322495	0.923	0.862	2.9614e-06	0	KCNMA1
HNRNPA1	5.65332e-10	0.200868	1	1	6.47758e-06	1	HNRNPA1
VIM	1.1989e-08	0.2224	1	1	0.00013737	1	VIM
LSP1	8.25872e-07	0.258358	0.722	0.588	0.00946284	1	LSP1
GSTO1.1	1.81469e-16	0.24274	1	0.996	2.07927e-12	2	GSTO1
MT2A.1	3.71147e-16	0.234594	1	1	4.25261e-12	2	MT2A
LRRC75A.1	4.32004e-16	0.419028	0.831	0.676	4.9499e-12	2	LRRC75A
ATP5G3	5.86357e-16	0.216338	1	1	6.71848e-12	2	ATP5G3
SLIRP	3.80217e-15	0.207808	0.996	0.998	4.35653e-11	2	SLIRP
S100A11.2	1.50434e-14	0.334362	1	1	1.72367e-10	2	S100A11
SSB	4.93859e-14	0.235268	0.996	0.997	5.65864e-10	2	SSB
POMP	9.30235e-14	0.204823	1	1	1.06586e-09	2	POMP
FABP5	1.21544e-13	0.230791	0.996	0.998	1.39265e-09	2	FABP5
MYL12B	1.24919e-13	0.200797	0.992	0.999	1.43132e-09	2	MYL12B
FAM162A	2.9891e-13	0.214558	0.929	0.926	3.42491e-09	2	FAM162A
TXNDC17	5.1411e-13	0.233997	0.996	0.992	5.89067e-09	2	TXNDC17
CALM2.1	8.51967e-13	0.276421	1	1	9.76184e-09	2	CALM2
TXN.2	1.53825e-12	0.267105	1	1	1.76253e-08	2	TXN
MYL12A.2	4.08206e-12	0.245408	1	1	4.67722e-08	2	MYL12A
MT1X.1	4.11667e-11	0.289033	0.996	0.994	4.71688e-07	2	MT1X
MYL6.1	8.08973e-11	0.225086	1	1	9.26921e-07	2	MYL6
CCND1	9.80822e-11	0.221521	0.996	0.988	1.12383e-06	2	CCND1
CTSC.1	1.13171e-10	0.258905	0.98	0.974	1.29671e-06	2	CTSC
GLRX.1	1.34436e-10	0.327664	0.98	0.992	1.54037e-06	2	GLRX
CAV1	2.44904e-10	0.200257	1	0.998	2.80611e-06	2	CAV1
PSMB3	7.35335e-10	0.210419	0.984	0.991	8.42547e-06	2	PSMB3
ANKRD1.2	1.83163e-09	0.245099	0.898	0.845	2.09868e-05	2	ANKRD1
TAGLN.2	6.50542e-09	0.247109	1	0.997	7.45391e-05	2	TAGLN
UGP2.2	1.56208e-08	0.233878	1	1	0.000178984	2	UGP2
S100A10	2.09744e-08	0.245227	1	0.998	0.000240325	2	S100A10
TFPI2	4.09099e-08	0.250399	1	1	0.000468746	2	TFPI2
TIMP1.2	8.03416e-08	0.328918	0.996	1	0.000920554	2	TIMP1
COL4A1.1	1.58616e-59	0.538077	1	0.978	1.81742e-55	3	COL4A1
TAGLN.3	1.71298e-50	0.611574	1	0.997	1.96273e-46	3	TAGLN
PLOD2.1	2.02087e-49	0.519613	1	0.997	2.31551e-45	3	PLOD2
COL4A2.1	1.67337e-48	0.39971	1	0.97	1.91735e-44	3	COL4A2
MYL9.1	2.22843e-47	0.425667	1	0.993	2.55334e-43	3	MYL9
LOX.2	6.43645e-45	0.385794	0.976	0.877	7.37489e-41	3	LOX
F3.2	3.46005e-44	0.52258	0.994	0.951	3.96453e-40	3	F3
TPM1.1	2.48746e-43	0.430073	1	0.999	2.85013e-39	3	TPM1
ACTN1	5.32919e-43	0.279304	1	0.998	6.10619e-39	3	ACTN1
SPARC.1	8.50796e-43	0.368501	1	0.997	9.74842e-39	3	SPARC
CRIM1	4.54732e-41	0.303438	0.985	0.932	5.21032e-37	3	CRIM1
FSTL1	1.67908e-38	0.261443	1	0.99	1.9239e-34	3	FSTL1
MME.1	4.91234e-38	0.299205	1	1	5.62856e-34	3	MME
COL3A1.1	2.32429e-37	0.440242	1	0.994	2.66317e-33	3	COL3A1
FN1.1	6.54267e-36	0.332607	1	1	7.49659e-32	3	FN1
CALD1.1	6.80072e-34	0.29622	1	1	7.79227e-30	3	CALD1
VGLL3	1.33338e-33	0.208163	0.922	0.722	1.52778e-29	3	VGLL3
MYADM	1.65159e-33	0.224018	0.973	0.912	1.89239e-29	3	MYADM
OGFRL1	2.76664e-31	0.28377	0.985	0.921	3.17002e-27	3	OGFRL1
P4HA1.1	3.50615e-31	0.243675	1	0.989	4.01735e-27	3	P4HA1
ACTA2.2	2.53949e-30	0.64255	0.964	0.89	2.90975e-26	3	ACTA2
GLRX.2	3.8786e-30	0.441611	1	0.987	4.44411e-26	3	GLRX
DAB2.1	4.97773e-30	0.310921	0.991	0.924	5.70348e-26	3	DAB2
CTGF.1	8.57095e-30	0.505609	0.997	0.988	9.8206e-26	3	CTGF
IGFBP3.2	3.66449e-29	0.323542	0.76	0.485	4.19877e-25	3	IGFBP3
TPM2.1	1.72632e-28	0.446982	1	1	1.97801e-24	3	TPM2
ACTB	1.94569e-28	0.214993	1	1	2.22937e-24	3	ACTB
COL8A1.1	1.97932e-28	0.442418	0.997	0.978	2.26791e-24	3	COL8A1
ANKRD1.3	2.13639e-28	0.741835	0.922	0.833	2.44787e-24	3	ANKRD1
THY1	6.45643e-28	0.272514	1	0.989	7.39778e-24	3	THY1
TGM2.1	1.38049e-27	0.388741	1	0.984	1.58176e-23	3	TGM2
PDLIM5	2.37259e-27	0.214943	0.985	0.953	2.71852e-23	3	PDLIM5
STAT1.1	6.1185e-27	0.263203	0.985	0.908	7.01058e-23	3	STAT1
ITGA1	1.11678e-26	0.245878	0.919	0.766	1.27961e-22	3	ITGA1
GLS	1.72407e-26	0.232323	0.982	0.952	1.97544e-22	3	GLS
PAPSS2	2.252e-26	0.204034	0.985	0.951	2.58034e-22	3	PAPSS2
COL12A1	2.71965e-26	0.260633	0.997	0.963	3.11617e-22	3	COL12A1
FBN1.1	3.1766e-26	0.245483	0.997	0.968	3.63975e-22	3	FBN1
MFGE8.1	4.96328e-26	0.28142	0.982	0.935	5.68693e-22	3	MFGE8
ITGB1	2.23084e-25	0.223421	1	1	2.5561e-21	3	ITGB1
THBS1.1	3.98641e-25	0.438833	0.994	0.942	4.56762e-21	3	THBS1
LOXL2	1.60684e-24	0.219679	1	0.967	1.84112e-20	3	LOXL2
ANXA1	3.97074e-24	0.289955	0.997	0.999	4.54968e-20	3	ANXA1
FGF2	4.72836e-24	0.295902	0.985	0.918	5.41776e-20	3	FGF2
ITGA5	6.99808e-24	0.205257	0.982	0.932	8.0184e-20	3	ITGA5
CSRP1	1.04203e-23	0.27586	0.994	0.975	1.19396e-19	3	CSRP1
CDH2	1.73367e-22	0.233981	1	0.981	1.98644e-18	3	CDH2
SERPINE2.2	3.07797e-22	0.477007	0.994	0.993	3.52674e-18	3	SERPINE2
PTGS2.1	3.5943e-22	0.390363	0.814	0.618	4.11835e-18	3	PTGS2
INHBA.1	4.31279e-22	0.450519	0.985	0.917	4.94159e-18	3	INHBA
IGFBP7.1	5.1579e-22	0.309938	1	0.982	5.90992e-18	3	IGFBP7
SERPINE1	9.50763e-22	0.266293	1	1	1.08938e-17	3	SERPINE1
MYL12A.3	1.17264e-21	0.31953	1	1	1.34362e-17	3	MYL12A
FBLN5.1	2.33984e-21	0.205284	0.874	0.707	2.68099e-17	3	FBLN5
TIMP3.2	4.57286e-21	0.434511	0.91	0.77	5.23959e-17	3	TIMP3
FLNA	7.1528e-21	0.216992	0.997	0.995	8.19568e-17	3	FLNA
C4orf3.1	7.26509e-21	0.206406	1	0.995	8.32434e-17	3	C4orf3
COL5A2	7.69876e-21	0.213236	0.997	0.97	8.82124e-17	3	COL5A2
NUAK1	8.83135e-21	0.207439	0.829	0.697	1.0119e-16	3	NUAK1
KCNE4	1.70258e-20	0.249791	0.913	0.798	1.95081e-16	3	KCNE4
ANXA5	2.02782e-20	0.202186	1	0.999	2.32348e-16	3	ANXA5
CCDC80	2.0851e-20	0.321475	1	0.999	2.38911e-16	3	CCDC80
LAMA4	3.02308e-20	0.209293	0.802	0.602	3.46385e-16	3	LAMA4
STC2.1	3.10182e-20	0.263397	0.994	0.954	3.55406e-16	3	STC2
COL1A2.2	4.04058e-20	0.292654	1	0.998	4.6297e-16	3	COL1A2
CALM2.2	4.6728e-20	0.268068	1	1	5.3541e-16	3	CALM2
COL5A1.2	6.64928e-20	0.2538	1	0.977	7.61875e-16	3	COL5A1
ANXA2	3.08152e-19	0.226655	1	1	3.53081e-15	3	ANXA2
COL11A1.1	1.10097e-18	0.245259	0.808	0.606	1.2615e-14	3	COL11A1
SGK1	1.45082e-18	0.267036	0.988	0.91	1.66235e-14	3	SGK1
SMYD3.1	2.37036e-18	0.224431	0.91	0.809	2.71596e-14	3	SMYD3
SEC61G.1	3.50445e-18	0.210183	1	1	4.0154e-14	3	SEC61G
NDUFA4.2	3.72866e-18	0.233977	1	1	4.2723e-14	3	NDUFA4
ADAM19	6.10162e-18	0.217003	0.952	0.853	6.99123e-14	3	ADAM19
ALDH1A1.2	7.45899e-18	0.40211	0.688	0.466	8.54651e-14	3	ALDH1A1
SLC7A5	9.09491e-18	0.200208	0.97	0.911	1.04209e-13	3	SLC7A5
COL1A1.2	1.49668e-17	0.279178	1	1	1.7149e-13	3	COL1A1
SAA1.2	2.65889e-17	0.877774	0.712	0.544	3.04656e-13	3	SAA1
UGP2.3	3.11318e-17	0.244484	1	1	3.56708e-13	3	UGP2
KRT8.1	3.88038e-17	0.306242	0.991	0.973	4.44614e-13	3	KRT8
CCND1.1	1.90369e-16	0.269186	0.994	0.988	2.18125e-12	3	CCND1
TGFBI.2	2.78708e-16	0.322667	1	0.997	3.19343e-12	3	TGFBI
S100A10.1	3.28657e-16	0.225772	0.997	0.999	3.76575e-12	3	S100A10
S100A11.3	1.48661e-15	0.276444	1	1	1.70335e-11	3	S100A11
MEG3.1	2.11294e-15	0.219586	1	0.994	2.421e-11	3	MEG3
MYL6.2	3.00887e-15	0.255594	1	1	3.44757e-11	3	MYL6
ACTG2	5.92791e-15	0.338355	0.64	0.477	6.7922e-11	3	ACTG2
HEG1	8.89671e-14	0.200985	0.988	0.952	1.01938e-09	3	HEG1
TIMP1.3	5.96739e-13	0.375137	1	0.999	6.83743e-09	3	TIMP1
WLS.1	1.34274e-12	0.202494	0.982	0.953	1.53851e-08	3	WLS
DCN.2	1.74257e-12	0.251553	1	0.995	1.99663e-08	3	DCN
SAT1.2	9.69208e-12	0.245618	0.985	0.969	1.11052e-07	3	SAT1
CYR61	6.24534e-11	0.211968	1	0.993	7.15591e-07	3	CYR61
TXN.3	6.39411e-11	0.250807	1	1	7.32637e-07	3	TXN
VCAN	1.66945e-10	0.20161	1	0.981	1.91286e-06	3	VCAN
DKK1	1.40757e-09	0.210254	0.976	0.919	1.61279e-05	3	DKK1
PPME1	3.18192e-09	0.263925	0.931	0.895	3.64584e-05	3	PPME1
MEST	3.58561e-08	0.203099	0.979	0.929	0.000410839	3	MEST
SAA2.2	8.77533e-08	0.332211	0.321	0.196	0.00100548	3	SAA2
CXCL1.2	3.65179e-29	0.791135	0.996	0.964	4.18422e-25	4	CXCL1
DCN.3	1.59913e-28	0.42438	1	0.996	1.83229e-24	4	DCN
FTH1.1	2.59896e-28	0.366987	1	1	2.97789e-24	4	FTH1
EEF1A1	2.42644e-27	0.267597	1	1	2.78021e-23	4	EEF1A1
MMP2	1.15477e-26	0.365438	0.988	0.987	1.32313e-22	4	MMP2
CXCL2.1	1.67822e-24	0.469868	0.85	0.643	1.9229e-20	4	CXCL2
PNRC1.1	3.66179e-22	0.232869	0.988	0.927	4.19568e-18	4	PNRC1
SOD2.1	2.15048e-21	0.424608	0.976	0.933	2.46402e-17	4	SOD2
COL1A2.3	1.26884e-20	0.360219	1	0.998	1.45383e-16	4	COL1A2
FTL.1	2.89137e-18	0.303516	1	1	3.31293e-14	4	FTL
COL3A1.2	5.50617e-17	0.436129	1	0.995	6.30897e-13	4	COL3A1
BTG1	5.90203e-17	0.28013	0.992	0.957	6.76255e-13	4	BTG1
COL5A1.3	8.58448e-17	0.291124	0.996	0.98	9.8361e-13	4	COL5A1
RAB13	1.52012e-16	0.227175	1	0.996	1.74175e-12	4	RAB13
METTL7A	3.15709e-16	0.221902	0.724	0.541	3.61739e-12	4	METTL7A
CRISPLD2	6.42301e-16	0.25574	0.965	0.952	7.35949e-12	4	CRISPLD2
SULF2	7.81008e-16	0.23727	0.74	0.544	8.94879e-12	4	SULF2
HLA-B.2	6.67839e-15	0.226002	0.992	0.976	7.6521e-11	4	HLA-B
RAB31	7.98809e-15	0.276785	0.972	0.939	9.15275e-11	4	RAB31
LUM.1	9.88489e-15	0.351211	0.976	0.948	1.13261e-10	4	LUM
COL1A1.3	1.02377e-14	0.316403	1	1	1.17303e-10	4	COL1A1
PAPPA.1	1.31381e-14	0.310092	0.996	0.979	1.50537e-10	4	PAPPA
IL1R1	1.34652e-14	0.220325	0.953	0.911	1.54284e-10	4	IL1R1
TGFBI.3	2.64986e-14	0.369352	1	0.997	3.03621e-10	4	TGFBI
PDGFRA	3.46963e-14	0.314214	0.976	0.93	3.9755e-10	4	PDGFRA
COL6A1.1	5.40022e-14	0.255191	1	0.997	6.18758e-10	4	COL6A1
GAS1	5.52122e-14	0.218398	0.772	0.598	6.32622e-10	4	GAS1
SQSTM1.1	6.26959e-14	0.221851	0.992	0.99	7.1837e-10	4	SQSTM1
NAMPT	3.11474e-13	0.234543	0.984	0.963	3.56886e-09	4	NAMPT
KLF9	4.03479e-13	0.206219	0.913	0.827	4.62306e-09	4	KLF9
NUPR1.1	6.65533e-13	0.204194	0.87	0.731	7.62568e-09	4	NUPR1
PXDN	7.20319e-13	0.226847	0.996	0.993	8.25341e-09	4	PXDN
G0S2	1.1572e-12	0.359003	0.819	0.681	1.32592e-08	4	G0S2
QPRT	1.36413e-12	0.240505	0.685	0.53	1.56302e-08	4	QPRT
PDK4	9.6703e-12	0.235705	0.268	0.114	1.10802e-07	4	PDK4
TKT.2	1.24131e-11	0.248076	0.996	0.998	1.4223e-07	4	TKT
CYP1B1.2	3.09726e-11	0.446941	0.705	0.533	3.54885e-07	4	CYP1B1
CCL2.1	5.80861e-10	0.387505	0.921	0.859	6.65551e-06	4	CCL2
CXCL6.1	2.72007e-09	0.40347	0.957	0.924	3.11666e-05	4	CXCL6
CXCL3	6.43732e-09	0.369996	0.839	0.742	7.37589e-05	4	CXCL3
CXCL8.1	4.38433e-08	0.530271	0.768	0.657	0.000502357	4	CXCL8
TIMP1.4	4.81053e-08	0.240472	1	0.999	0.000551191	4	TIMP1
TGM2.2	2.00377e-07	0.268999	0.992	0.987	0.00229592	4	TGM2
FBXO32	2.18637e-36	1.35803	0.906	0.162	2.50514e-32	5	FBXO32
ATF3	9.60621e-36	0.523462	0.688	0.08	1.10068e-31	5	ATF3
ERO1B	4.70644e-27	0.476765	0.812	0.175	5.39264e-23	5	ERO1B
FICD	1.48236e-21	0.535297	0.938	0.37	1.69849e-17	5	FICD
DNAJB9	4.73941e-21	1.64223	1	0.72	5.43042e-17	5	DNAJB9
NUCB2.1	4.83107e-21	1.36862	1	0.964	5.53544e-17	5	NUCB2
ZFAS1	1.28233e-20	1.36949	1	1	1.4693e-16	5	ZFAS1
EPB41L4A-AS1	1.41141e-20	1.51248	1	0.925	1.6172e-16	5	EPB41L4A-AS1
HSP90B1	2.02333e-20	1.80133	1	1	2.31833e-16	5	HSP90B1
LMAN1	6.12292e-20	0.847966	1	0.996	7.01564e-16	5	LMAN1
HSPA5.3	6.51322e-20	2.15479	1	0.999	7.46285e-16	5	HSPA5
C6orf48.1	6.52663e-20	1.32024	1	0.996	7.47822e-16	5	C6orf48
SQSTM1.2	7.30843e-20	1.21777	1	0.99	8.374e-16	5	SQSTM1
GLTSCR2	1.41918e-19	0.860964	1	0.989	1.6261e-15	5	GLTSCR2
SEL1L	1.42721e-19	0.957292	1	0.857	1.6353e-15	5	SEL1L
TAF1D.1	1.82708e-19	1.49975	1	0.99	2.09346e-15	5	TAF1D
DNAJC3	3.5078e-19	1.05068	1	0.981	4.01924e-15	5	DNAJC3
P4HB	8.22093e-19	0.843846	1	1	9.41954e-15	5	P4HB
HLA-B.3	3.30041e-18	1.05048	1	0.979	3.78161e-14	5	HLA-B
CCPG1	4.93286e-18	1.10935	0.938	0.63	5.65208e-14	5	CCPG1
EIF3F	9.10357e-18	0.636418	1	0.999	1.04309e-13	5	EIF3F
DDOST	1.04637e-17	0.675467	1	0.896	1.19893e-13	5	DDOST
SNHG12	2.15096e-17	0.826532	0.938	0.519	2.46456e-13	5	SNHG12
EIF1	2.42093e-17	1.01917	1	1	2.7739e-13	5	EIF1
SLC3A2.1	2.89624e-17	2.06688	1	0.923	3.31851e-13	5	SLC3A2
PDIA6	3.24838e-17	0.991343	1	1	3.722e-13	5	PDIA6
JMY	4.38831e-17	0.340478	0.812	0.28	5.02812e-13	5	JMY
TXNRD1	4.73251e-17	0.844596	1	0.997	5.4225e-13	5	TXNRD1
CANX	5.08581e-17	0.656277	1	0.999	5.82732e-13	5	CANX
HM13	6.45699e-17	0.772684	0.969	0.954	7.39842e-13	5	HM13
PPP1R15A	9.43122e-17	0.900598	1	0.921	1.08063e-12	5	PPP1R15A
FKBP11	1.01418e-16	0.816508	1	0.923	1.16205e-12	5	FKBP11
MIA3	1.5721e-16	0.695625	0.969	0.739	1.80131e-12	5	MIA3
DNAJC1	1.76818e-16	0.952938	1	0.973	2.02598e-12	5	DNAJC1
PDIA3	1.80494e-16	0.792679	1	0.943	2.0681e-12	5	PDIA3
VIMP	2.0837e-16	1.1383	1	0.995	2.38751e-12	5	VIMP
DDIT3	2.10203e-16	1.44494	0.906	0.565	2.40851e-12	5	DDIT3
CTH	2.39969e-16	0.212972	0.625	0.151	2.74957e-12	5	CTH
DNAJB11	2.51704e-16	0.930458	1	0.981	2.88403e-12	5	DNAJB11
BTG1.1	2.74689e-16	0.927586	1	0.962	3.14738e-12	5	BTG1
LETMD1	4.33687e-16	0.383322	0.906	0.461	4.96918e-12	5	LETMD1
SSR4.1	4.34639e-16	0.758026	1	0.997	4.98009e-12	5	SSR4
PDIA4	4.76414e-16	1.28727	1	0.989	5.45876e-12	5	PDIA4
EEF2	6.24767e-16	0.812205	1	1	7.15858e-12	5	EEF2
HLA-C	8.33672e-16	0.857066	1	0.939	9.55222e-12	5	HLA-C
ERP29	1.41456e-15	0.692622	1	0.977	1.6208e-11	5	ERP29
UBC	1.623e-15	1.48648	1	0.998	1.85963e-11	5	UBC
GHITM	1.83434e-15	0.723906	1	0.991	2.10178e-11	5	GHITM
MANF	2.13315e-15	1.24237	1	0.99	2.44416e-11	5	MANF
SARAF	2.53272e-15	0.954912	1	0.976	2.902e-11	5	SARAF
PSAP.1	3.52679e-15	0.688719	1	0.964	4.04099e-11	5	PSAP
SEC11C	4.12566e-15	1.00102	0.969	0.968	4.72719e-11	5	SEC11C
EEF1A1.1	6.92371e-15	0.682065	1	1	7.93319e-11	5	EEF1A1
SEC62	7.77688e-15	0.638435	1	0.999	8.91075e-11	5	SEC62
PTGR1	9.80502e-15	0.823904	1	0.883	1.12346e-10	5	PTGR1
TMCO3	1.29315e-14	0.501805	1	0.89	1.48169e-10	5	TMCO3
SEC63	2.02418e-14	0.681777	1	0.992	2.31931e-10	5	SEC63
NEAT1.1	3.21449e-14	1.56776	1	1	3.68317e-10	5	NEAT1
KLF4	4.32118e-14	0.45232	0.844	0.354	4.95121e-10	5	KLF4
TTLL7	4.58376e-14	0.490238	0.938	0.644	5.25208e-10	5	TTLL7
ZCCHC7	4.58657e-14	0.443764	0.969	0.649	5.2553e-10	5	ZCCHC7
SNHG7	4.66534e-14	0.955102	1	0.945	5.34555e-10	5	SNHG7
EIF3D	7.80254e-14	0.624533	1	0.972	8.94015e-10	5	EIF3D
PNPLA8	8.12472e-14	0.451351	0.969	0.685	9.3093e-10	5	PNPLA8
EIF3L	9.33985e-14	0.568681	1	0.995	1.07016e-09	5	EIF3L
SERP1	1.01621e-13	0.723524	1	1	1.16437e-09	5	SERP1
CYB561	1.05567e-13	0.457276	0.875	0.499	1.20958e-09	5	CYB561
FAM129A	1.13167e-13	0.587175	0.844	0.474	1.29667e-09	5	FAM129A
ZFAND2A	1.18861e-13	0.64014	0.906	0.736	1.36191e-09	5	ZFAND2A
ATF4.1	1.34805e-13	1.29438	1	0.996	1.5446e-09	5	ATF4
PNRC1.2	1.76825e-13	1.06558	1	0.937	2.02606e-09	5	PNRC1
GBE1	2.83851e-13	0.660262	0.969	0.826	3.25236e-09	5	GBE1
SLC33A1	3.55681e-13	0.481619	0.969	0.742	4.0754e-09	5	SLC33A1
N4BP2L2	4.63335e-13	0.665677	1	0.978	5.30889e-09	5	N4BP2L2
TRAM1	4.64982e-13	0.61875	1	0.996	5.32777e-09	5	TRAM1
AAK1	4.75202e-13	0.498506	1	0.963	5.44486e-09	5	AAK1
TRIB3	5.68847e-13	1.01166	0.875	0.695	6.51785e-09	5	TRIB3
TMED2	6.17241e-13	0.57965	1	0.999	7.07234e-09	5	TMED2
WIPI1	6.71817e-13	0.738108	0.969	0.848	7.69768e-09	5	WIPI1
SLC7A11.1	7.89649e-13	0.727917	1	0.824	9.04779e-09	5	SLC7A11
LURAP1L	9.99458e-13	0.541685	0.906	0.65	1.14518e-08	5	LURAP1L
UBXN4	1.21435e-12	0.455672	1	0.986	1.3914e-08	5	UBXN4
LMAN2	1.28665e-12	0.40876	1	0.978	1.47424e-08	5	LMAN2
MALAT1.1	1.66436e-12	1.20431	1	1	1.90702e-08	5	MALAT1
PLEKHF1	1.83476e-12	0.20227	0.5	0.117	2.10227e-08	5	PLEKHF1
ARMCX3	1.9412e-12	0.697611	0.969	0.932	2.22423e-08	5	ARMCX3
CREBRF	2.16114e-12	0.442772	0.719	0.277	2.47623e-08	5	CREBRF
HYOU1	4.57574e-12	0.831506	1	0.909	5.24288e-08	5	HYOU1
ERLEC1	4.84978e-12	0.529872	1	0.992	5.55688e-08	5	ERLEC1
GABARAPL1	5.16527e-12	0.417416	0.906	0.597	5.91836e-08	5	GABARAPL1
AUP1	6.04295e-12	0.355877	1	0.965	6.92401e-08	5	AUP1
PPIB	8.12155e-12	0.600467	1	0.999	9.30567e-08	5	PPIB
OPTN	8.21568e-12	0.652076	0.969	0.862	9.41353e-08	5	OPTN
TSC22D3	8.74835e-12	1.02526	0.969	0.795	1.00239e-07	5	TSC22D3
RCN1	8.85947e-12	0.558428	1	0.999	1.01512e-07	5	RCN1
DERL2	9.6965e-12	0.611242	1	0.881	1.11103e-07	5	DERL2
MEG3.2	1.08685e-11	0.871253	1	0.996	1.24532e-07	5	MEG3
EIF4B	1.26425e-11	0.523376	1	0.999	1.44858e-07	5	EIF4B
CLIP1	1.54558e-11	0.479075	1	0.92	1.77092e-07	5	CLIP1
ERP44	1.55568e-11	0.496805	0.906	0.737	1.7825e-07	5	ERP44
MAGT1	1.73626e-11	0.53398	0.969	0.852	1.98941e-07	5	MAGT1
EIF3E	1.79122e-11	0.53138	1	0.999	2.05238e-07	5	EIF3E
TPP1	1.82454e-11	0.370922	0.938	0.737	2.09056e-07	5	TPP1
SETX	2.13964e-11	0.427721	0.969	0.817	2.4516e-07	5	SETX
HLA-E	2.15666e-11	0.641946	0.969	0.895	2.4711e-07	5	HLA-E
TMEM41B	2.48137e-11	0.445445	0.938	0.806	2.84316e-07	5	TMEM41B
EIF3M	2.87093e-11	0.451852	1	0.99	3.28951e-07	5	EIF3M
PSMD5-AS1	2.99903e-11	0.263743	0.719	0.297	3.43629e-07	5	PSMD5-AS1
ARFGAP3	3.01649e-11	0.361852	0.969	0.91	3.45629e-07	5	ARFGAP3
SMIM14	3.21188e-11	0.542978	0.938	0.801	3.68017e-07	5	SMIM14
EBLN3	3.54197e-11	0.390476	0.969	0.828	4.05839e-07	5	EBLN3
CTSD	3.74839e-11	0.670298	0.875	0.822	4.29491e-07	5	CTSD
SELK	3.78459e-11	0.959645	1	0.99	4.33638e-07	5	SELK
SNHG8	3.86524e-11	0.655822	1	0.998	4.4288e-07	5	SNHG8
RRAGC	3.98761e-11	0.479233	0.906	0.822	4.569e-07	5	RRAGC
BSDC1	4.1194e-11	0.316502	0.906	0.725	4.72001e-07	5	BSDC1
DNAJB1	4.97447e-11	0.618411	1	0.842	5.69975e-07	5	DNAJB1
GFPT1	5.44543e-11	0.473326	0.938	0.898	6.23937e-07	5	GFPT1
AKR1B1	5.60155e-11	0.552479	1	0.968	6.41826e-07	5	AKR1B1
RB1CC1	6.1419e-11	0.445489	0.969	0.909	7.03739e-07	5	RB1CC1
FAM118A	7.30849e-11	0.294373	0.906	0.621	8.37407e-07	5	FAM118A
CTBP2	7.43115e-11	0.35953	1	0.967	8.51461e-07	5	CTBP2
ELF1	8.13963e-11	0.546063	0.969	0.739	9.32639e-07	5	ELF1
UBXN1	8.54668e-11	0.453483	1	0.983	9.79279e-07	5	UBXN1
PLSCR1	8.56456e-11	0.320212	0.938	0.668	9.81328e-07	5	PLSCR1
MYDGF	8.93506e-11	0.578887	1	0.999	1.02378e-06	5	MYDGF
WBP2	9.336e-11	0.26076	0.906	0.7	1.06972e-06	5	WBP2
GOLGB1	9.47716e-11	0.708396	1	0.946	1.08589e-06	5	GOLGB1
FXR1	1.08538e-10	0.444803	1	0.986	1.24363e-06	5	FXR1
BLVRB	1.13925e-10	0.429098	0.906	0.694	1.30535e-06	5	BLVRB
UBE2B	1.49396e-10	0.381913	1	0.985	1.71178e-06	5	UBE2B
HBP1	1.58239e-10	0.352907	0.719	0.328	1.81311e-06	5	HBP1
RTN3	1.78195e-10	0.430801	0.906	0.89	2.04176e-06	5	RTN3
OS9	1.99811e-10	0.457373	0.969	0.789	2.28943e-06	5	OS9
HMBOX1	2.36127e-10	0.399206	0.938	0.612	2.70555e-06	5	HMBOX1
N4BP2	2.38555e-10	0.323386	0.75	0.369	2.73336e-06	5	N4BP2
CRELD2	2.54014e-10	0.906019	0.969	0.971	2.91049e-06	5	CRELD2
ZNF224	2.76038e-10	0.21898	0.781	0.383	3.16285e-06	5	ZNF224
EIF3H	2.81926e-10	0.434012	1	0.992	3.23031e-06	5	EIF3H
TMEM59	2.87853e-10	0.423507	1	0.965	3.29822e-06	5	TMEM59
CEBPB	2.8926e-10	0.529473	1	0.977	3.31434e-06	5	CEBPB
CENPBD1	2.91449e-10	0.204844	0.719	0.32	3.33943e-06	5	CENPBD1
C1orf43	3.03805e-10	0.398869	1	0.987	3.481e-06	5	C1orf43
RPL10	3.49665e-10	0.524429	1	1	4.00646e-06	5	RPL10
ATP6V0B	3.5981e-10	0.468748	1	0.989	4.12271e-06	5	ATP6V0B
SND1	3.60961e-10	0.437045	0.969	0.92	4.13589e-06	5	SND1
SRPRA	4.04441e-10	0.392069	0.938	0.841	4.63409e-06	5	SRPRA
ZNF277	4.64358e-10	0.248703	0.875	0.487	5.32062e-06	5	ZNF277
RABAC1.1	4.83298e-10	0.463264	1	0.982	5.53763e-06	5	RABAC1
BRD2	4.93385e-10	0.404335	1	0.965	5.6532e-06	5	BRD2
GCLM	5.21032e-10	0.525451	0.969	0.957	5.96999e-06	5	GCLM
NEU1	5.65843e-10	0.365535	0.906	0.684	6.48343e-06	5	NEU1
CALR	5.91954e-10	0.578235	1	1	6.78261e-06	5	CALR
PJA2	6.97588e-10	0.42041	1	0.871	7.99297e-06	5	PJA2
GOLGA4	7.78062e-10	0.549112	1	0.996	8.91503e-06	5	GOLGA4
SELM.1	7.8682e-10	0.452637	1	0.987	9.01538e-06	5	SELM
HSPA1B	8.13418e-10	0.728845	0.75	0.383	9.32014e-06	5	HSPA1B
HLA-A	8.28882e-10	0.65043	0.969	0.948	9.49733e-06	5	HLA-A
TTC14	8.59129e-10	0.348594	0.938	0.801	9.8439e-06	5	TTC14
SEC31A	1.0009e-09	0.420431	1	0.979	1.14683e-05	5	SEC31A
FKBP2	1.27173e-09	0.523019	1	0.987	1.45715e-05	5	FKBP2
BEST1	1.28945e-09	0.497415	0.906	0.859	1.47745e-05	5	BEST1
CBLB	1.33339e-09	0.498619	0.781	0.497	1.5278e-05	5	CBLB
TMEM39A	1.34348e-09	0.286899	0.938	0.71	1.53936e-05	5	TMEM39A
IL1RL1	1.35792e-09	1.67679	0.438	0.116	1.55591e-05	5	IL1RL1
CEP57	1.36258e-09	0.482662	0.938	0.792	1.56125e-05	5	CEP57
EIF4A2	1.38171e-09	0.573361	1	0.976	1.58317e-05	5	EIF4A2
STX3	1.44352e-09	0.227639	0.656	0.299	1.65398e-05	5	STX3
PRKCDBP	1.68585e-09	0.635432	0.938	0.946	1.93164e-05	5	PRKCDBP
SSR2	1.92939e-09	0.491036	1	1	2.21069e-05	5	SSR2
NUPR1.2	1.94499e-09	0.763651	0.938	0.752	2.22857e-05	5	NUPR1
PCMTD1	2.02488e-09	0.433878	0.812	0.557	2.32011e-05	5	PCMTD1
JARID2	2.10981e-09	0.278471	0.906	0.543	2.41742e-05	5	JARID2
OSTC	2.17374e-09	0.406905	1	0.999	2.49068e-05	5	OSTC
LAPTM4A	2.30525e-09	0.703778	1	0.985	2.64136e-05	5	LAPTM4A
DNAJC10	2.81495e-09	0.388556	0.969	0.967	3.22537e-05	5	DNAJC10
LRRC37B	2.98483e-09	0.214661	0.719	0.351	3.42001e-05	5	LRRC37B
RABGGTB	3.11304e-09	0.308813	0.969	0.876	3.56692e-05	5	RABGGTB
ANKRD12	3.29316e-09	0.420475	1	0.843	3.77331e-05	5	ANKRD12
TVP23B	3.74421e-09	0.234774	0.844	0.509	4.29012e-05	5	TVP23B
DYM	3.77362e-09	0.377781	0.844	0.664	4.32381e-05	5	DYM
EIF5	3.84058e-09	0.458869	1	1	4.40054e-05	5	EIF5
EIF1B	4.09479e-09	0.592824	0.938	0.943	4.69181e-05	5	EIF1B
TMEM243	4.4486e-09	0.438137	0.875	0.76	5.09721e-05	5	TMEM243
GDF15	4.66965e-09	0.91803	0.781	0.468	5.35048e-05	5	GDF15
QARS	4.67751e-09	0.307908	0.938	0.797	5.35949e-05	5	QARS
RNH1	5.55348e-09	0.407453	1	0.979	6.36317e-05	5	RNH1
IFI16	5.67381e-09	0.37222	1	0.931	6.50105e-05	5	IFI16
RIOK3	6.12454e-09	0.318792	0.969	0.841	7.0175e-05	5	RIOK3
ADAM17	6.1352e-09	0.298303	0.938	0.757	7.02971e-05	5	ADAM17
MAFG	6.14226e-09	0.464772	0.906	0.789	7.0378e-05	5	MAFG
SDF2L1.1	6.77282e-09	1.07135	1	0.989	7.76029e-05	5	SDF2L1
WHSC1L1	7.48798e-09	0.378475	1	0.971	8.57972e-05	5	WHSC1L1
FBXO25	7.51043e-09	0.320358	0.875	0.736	8.60545e-05	5	FBXO25
GATAD1	8.52889e-09	0.314928	0.938	0.803	9.77241e-05	5	GATAD1
SLC39A14	8.63278e-09	0.44421	1	0.94	9.89144e-05	5	SLC39A14
SLC38A1	9.40851e-09	0.462988	1	0.97	0.000107803	5	SLC38A1
C12orf10	9.50564e-09	0.364824	0.969	0.869	0.000108916	5	C12orf10
TMED9	1.01715e-08	0.419195	1	0.996	0.000116545	5	TMED9
HADHB	1.03433e-08	0.393454	0.938	0.884	0.000118514	5	HADHB
GPATCH8	1.04671e-08	0.417352	0.938	0.806	0.000119932	5	GPATCH8
SLC17A5	1.13634e-08	0.398298	0.844	0.672	0.000130202	5	SLC17A5
ABCA5	1.15861e-08	0.2075	0.656	0.323	0.000132754	5	ABCA5
CCNB1IP1	1.21586e-08	0.379571	0.844	0.797	0.000139313	5	CCNB1IP1
GMPPA	1.29508e-08	0.287425	0.906	0.685	0.000148391	5	GMPPA
NUCB1	1.3252e-08	0.369707	0.844	0.732	0.000151841	5	NUCB1
KLHL24	1.34116e-08	0.302343	0.625	0.28	0.00015367	5	KLHL24
XBP1	1.41282e-08	0.401821	1	0.964	0.000161881	5	XBP1
RHOQ	1.44666e-08	0.322219	0.906	0.81	0.000165758	5	RHOQ
MEF2A	1.46632e-08	0.281652	0.875	0.73	0.000168011	5	MEF2A
FTH1.2	1.49705e-08	1.02366	1	1	0.000171532	5	FTH1
CIR1	1.54568e-08	0.341834	0.938	0.766	0.000177104	5	CIR1
RP11-255M2.3	1.54893e-08	0.213053	0.719	0.377	0.000177477	5	RP11-255M2.3
SHMT2	2.23422e-08	0.461833	0.969	0.938	0.000255997	5	SHMT2
RPL4	2.24535e-08	0.273043	1	1	0.000257272	5	RPL4
ECHDC2	2.54007e-08	0.239271	0.625	0.269	0.000291041	5	ECHDC2
CLK1	2.61713e-08	0.350085	0.812	0.568	0.000299871	5	CLK1
PLPP5	2.79176e-08	0.375823	0.906	0.899	0.000319879	5	PLPP5
EIF2A	2.83184e-08	0.403134	1	0.94	0.000324472	5	EIF2A
IGBP1	3.23857e-08	0.333414	0.906	0.846	0.000371075	5	IGBP1
CD55	3.34963e-08	0.483896	0.906	0.704	0.000383801	5	CD55
CYP20A1	3.40357e-08	0.340189	0.969	0.89	0.000389981	5	CYP20A1
REEP5	3.48902e-08	0.324556	1	0.97	0.000399771	5	REEP5
MAP1LC3B	3.49902e-08	0.524249	1	0.983	0.000400918	5	MAP1LC3B
RSL24D1	3.64392e-08	0.429982	1	0.995	0.00041752	5	RSL24D1
MBNL2	3.72471e-08	0.274537	1	0.871	0.000426777	5	MBNL2
ATP2B1	4.08254e-08	0.568053	1	0.997	0.000467777	5	ATP2B1
ORAI3	4.08811e-08	0.291832	0.812	0.574	0.000468415	5	ORAI3
SEC11A	4.17621e-08	0.277866	1	0.999	0.00047851	5	SEC11A
GOLT1B	4.27565e-08	0.3236	0.969	0.911	0.000489904	5	GOLT1B
CCDC174	4.54762e-08	0.435618	0.906	0.777	0.000521066	5	CCDC174
RAD9A	4.56179e-08	0.318644	0.656	0.35	0.00052269	5	RAD9A
KLF3	4.64594e-08	0.313432	0.906	0.704	0.000532332	5	KLF3
TMEM159	5.48121e-08	0.227001	0.719	0.432	0.000628037	5	TMEM159
CEP350	6.18213e-08	0.360991	0.938	0.853	0.000708348	5	CEP350
TLK1	6.21744e-08	0.303846	0.875	0.825	0.000712394	5	TLK1
CIRBP	6.55188e-08	0.759664	0.969	0.984	0.000750714	5	CIRBP
OSBP	6.79244e-08	0.350893	0.906	0.675	0.000778278	5	OSBP
USP16	7.19983e-08	0.313156	1	0.985	0.000824956	5	USP16
XPOT	7.69464e-08	0.266872	0.969	0.904	0.000881652	5	XPOT
LARP1B	8.16681e-08	0.401046	0.812	0.784	0.000935753	5	LARP1B
RP3-510D11.2	8.21548e-08	0.223381	0.625	0.29	0.00094133	5	RP3-510D11.2
ARHGAP29	8.617e-08	0.400019	0.906	0.651	0.000987335	5	ARHGAP29
SLC39A7	8.67925e-08	0.326761	0.969	0.96	0.000994468	5	SLC39A7
IBTK	8.71359e-08	0.314472	0.969	0.913	0.000998403	5	IBTK
RPS4X	9.46818e-08	0.41411	1	1	0.00108486	5	RPS4X
PLIN2	9.84743e-08	0.939337	1	0.996	0.00112832	5	PLIN2
TMEM57	1.08047e-07	0.246573	0.844	0.701	0.001238	5	TMEM57
SYF2	1.11655e-07	0.342948	1	0.968	0.00127935	5	SYF2
GPR1	1.20618e-07	0.478595	0.656	0.375	0.00138204	5	GPR1
MTDH	1.32319e-07	0.3922	1	1	0.00151611	5	MTDH
HERPUD1	1.32638e-07	1.05295	1	0.988	0.00151977	5	HERPUD1
OSTM1	1.37287e-07	0.227961	0.844	0.708	0.00157303	5	OSTM1
UBR2	1.41478e-07	0.258357	0.844	0.63	0.00162106	5	UBR2
RPL3	1.43699e-07	0.313908	1	1	0.0016465	5	RPL3
AKAP17A	1.48384e-07	0.364276	0.906	0.8	0.00170019	5	AKAP17A
SPSB3	1.53091e-07	0.257355	0.719	0.405	0.00175412	5	SPSB3
ANKRD36B	1.58487e-07	0.230358	0.688	0.353	0.00181595	5	ANKRD36B
OSER1	1.6024e-07	0.301384	0.812	0.638	0.00183603	5	OSER1
AC159540.1	1.653e-07	0.210092	0.625	0.291	0.00189401	5	AC159540.1
COPE	1.68113e-07	0.332093	0.969	0.976	0.00192624	5	COPE
SLC25A6	1.75597e-07	0.330185	1	1	0.00201199	5	SLC25A6
MED10	1.757e-07	0.371527	0.969	0.932	0.00201317	5	MED10
CRELD1	1.80607e-07	0.235037	0.781	0.525	0.0020694	5	CRELD1
NHSL2	1.84915e-07	0.297718	0.906	0.891	0.00211875	5	NHSL2
WDR45	1.88596e-07	0.267589	0.844	0.697	0.00216094	5	WDR45
GNB2L1	1.91469e-07	0.540637	1	1	0.00219386	5	GNB2L1
SPAG9	1.93043e-07	0.430314	0.938	0.923	0.00221188	5	SPAG9
ZNF800	1.94815e-07	0.304466	0.938	0.754	0.00223219	5	ZNF800
SEC61A1	2.04269e-07	0.397837	1	0.987	0.00234052	5	SEC61A1
HSPA1A	2.52062e-07	1.25005	0.75	0.518	0.00288813	5	HSPA1A
YIPF4	2.57428e-07	0.330004	0.906	0.895	0.00294962	5	YIPF4
RNF13	2.62174e-07	0.310446	0.844	0.803	0.003004	5	RNF13
VAMP2	2.6269e-07	0.260979	0.938	0.851	0.00300991	5	VAMP2
XIST	2.65179e-07	0.794459	0.938	0.622	0.00303842	5	XIST
CAMTA2	2.71246e-07	0.251333	0.781	0.591	0.00310794	5	CAMTA2
CISD2	2.83078e-07	0.493386	0.969	0.982	0.00324351	5	CISD2
SERINC1	2.93316e-07	0.291816	0.969	0.889	0.00336082	5	SERINC1
HSPH1	3.07184e-07	0.672099	1	0.955	0.00351972	5	HSPH1
ARMCX1	3.18496e-07	0.323692	0.844	0.602	0.00364933	5	ARMCX1
ATF6B	3.22839e-07	0.231783	0.781	0.638	0.00369909	5	ATF6B
LYSMD3	3.28233e-07	0.205833	0.844	0.635	0.0037609	5	LYSMD3
GOLGA2	3.47434e-07	0.316083	1	0.964	0.0039809	5	GOLGA2
HSPA8.2	3.81875e-07	1.12062	1	0.999	0.00437553	5	HSPA8
MIS12	3.97448e-07	0.346607	0.781	0.621	0.00455396	5	MIS12
TSPYL2	4.00608e-07	0.430941	0.75	0.506	0.00459017	5	TSPYL2
SORBS2	4.01558e-07	0.642985	0.562	0.243	0.00460105	5	SORBS2
TGIF1	4.14545e-07	0.380488	0.938	0.87	0.00474986	5	TGIF1
PHF1	4.17515e-07	0.231891	0.812	0.566	0.00478389	5	PHF1
TPT1-AS1	4.19979e-07	0.208832	0.781	0.546	0.00481212	5	TPT1-AS1
KIAA0232	4.24362e-07	0.232534	0.844	0.643	0.00486234	5	KIAA0232
STT3A	4.41573e-07	0.318736	1	0.918	0.00505955	5	STT3A
JAGN1	4.54998e-07	0.266985	0.938	0.943	0.00521337	5	JAGN1
TFG	4.73372e-07	0.290877	1	0.981	0.00542389	5	TFG
BTG3	5.13125e-07	0.266722	0.938	0.859	0.00587939	5	BTG3
EPRS	5.17518e-07	0.405161	0.969	0.97	0.00592972	5	EPRS
KIZ	5.76703e-07	0.272697	0.625	0.355	0.00660786	5	KIZ
SLC36A4	5.99639e-07	0.239835	0.875	0.801	0.00687067	5	SLC36A4
TPT1	6.07975e-07	0.574332	1	1	0.00696618	5	TPT1
TRIM56	6.08331e-07	0.45114	1	0.948	0.00697026	5	TRIM56
CHD9	6.20348e-07	0.283519	1	0.963	0.00710795	5	CHD9
GCLC	6.4203e-07	0.282236	0.688	0.395	0.00735638	5	GCLC
CD164	6.45432e-07	0.359725	1	0.979	0.00739536	5	CD164
LYPLAL1	6.52797e-07	0.208926	0.781	0.577	0.00747975	5	LYPLAL1
BBX	6.76632e-07	0.338769	0.969	0.987	0.00775285	5	BBX
PRKG1	7.14246e-07	0.209206	0.75	0.468	0.00818383	5	PRKG1
DPH5	7.41937e-07	0.211139	0.875	0.805	0.00850111	5	DPH5
ATP6AP2	7.83222e-07	0.411167	0.938	0.912	0.00897415	5	ATP6AP2
POLR2J3	8.43128e-07	0.527783	0.938	0.937	0.00966056	5	POLR2J3
CALCOCO1	8.65578e-07	0.29932	0.656	0.36	0.00991779	5	CALCOCO1
