## Supplementary material for "Single-cell RNA-seq highlights heterogeneity in human primary Wharton’s Jelly mesenchymal stem/stromal cells cultured *in vitro*": Table S5

### Sheet: Sheet1
osteogenic	RUNX2	SP7	ALPL	BGLAP	COL1A1	OGN
adipogenic	SOX5	SOX6	COL10A1	COL11A1	ACAN	COMP
adipogenic	PPARG	CIDEC	ADIPOQ	CD36	FABP4	AOC3
myogenic	MYF4	MYOD1	MYF5	ACTA2	TNNT3	MYLPF
housekeeping	PLP2	UBC	RPS17	RPS27A	UBB	RPS5	RPS17P2
neurogenic	NES	GFAP	PAX6	SOX2	NCAM1	NEUROD1	VIM
